# Synovitis in systemic sclerosis is an interferon-driven stromal condition distinct from rheumatoid arthritis

**DOI:** 10.64898/2026.06.30.733140

**Authors:** Celina Geiss, Camino Calvo Cebrian, Miranda Houtman, Ege Ezen, Katerina Apostopoulou, Cristian Iperi, Melpomeni Toitou, Alexandra Khmelevskaya, Marija Lugar, Anne Cauvet, Yannis Djeffal, Mojca Frank Bertoncelj, Sam G. Edalat, Thomas Rauer, Katharina Zachariassen, Kristina Bürki, Cosimo Bruni, Chantal Pauli, Michael Bonelli, Thomas Karonitsch, Yannick Allanore, Raphael Micheroli, Oliver Distler, Caroline Ospelt, Muriel Elhai

## Abstract

Joint involvement is a major driver of disability in systemic sclerosis (SSc), yet its pathophysiology remains poorly understood. In the absence of specific evidence, SSc synovitis is treated by analogy with rheumatoid arthritis (RA). Here, we present the first comprehensive molecular characterization of SSc synovitis, integrating histology, single-cell RNA sequencing, and spatial multi-omics of synovial biopsies from SSc patients, RA patients, and non-inflammatory controls with in vitro validation. We show that SSc synovitis is characterized by distinct pathomechanisms from RA. Histologically, most SSc biopsies displayed a pauci-immune pathotype with sparse immune infiltrates and predominant stromal cells. At molecular level, synovial fibroblasts in SSc were characterized by a disease-specific type I interferon (IFN) response program, in contrast to the TNF-dominant profile of RA, accompanied by dysregulation of the complement cascade. This IFN program extended across multiple synovial cell types, including monocyte-derived macrophages and endothelial cells, and was spatially organized into focal myeloid niches and a diffuse stromal program. Systemically, elevated serum IFN-α2a levels were associated with the presence of clinical synovitis in an independent cohort of SSc patients. We furthermore show that similar IFN-driven programs are shared between skin and synovium in SSc. Genes downregulated by IFNAR1 blockade in SSc skin were enriched in SSc synovium, supporting IFN receptor blockade as a multi-organ target therapeutic strategy. These findings reframe SSc synovitis as a less destructive, IFN-driven stromal condition distinct from RA and provide a mechanistic basis for dedicated clinical trials for joint inflammation in SSc.

**One Sentence Summary:** SSc synovitis is a pauci-immune, IFN-driven stromal condition distinct from RA, supporting IFNAR1 blockade as a therapeutic strategy.

**Graphical abstract:** 
