## Supplemental Tables S1-S6 for "Synovitis in systemic sclerosis is an interferon-driven stromal condition distinct from rheumatoid arthritis": Table_S1_Patient_cohort_full_histo.xlsx

### Sheet: Table S1. Histology full cohort
Table S1: Pathohistological asessement
Characteristic	SSc (n=14)	RA (n=7)#	p-value
Localisation	wrist (9), MCP (4), knee (1)	wrist (4), knee (3)
Pathotype			0.04
- lymphoid	1/14 (7%)	3/7 (43%)
- myeloid	0/14 (0%)	1/7 (14%)
- pauci-immune	12/14 (86%)	3/7 (43%)
- inconclusive	1/14 (7%)	0/7 (0%)
Krenn synovitis score	2.4 ± 1.2	4.2 ± 1.0##	<0.01
- lining layer	1.1 ± 0.5	1.7 ± 0.5	0.03
- stroma	0.7 ± 0.5	1.2 ± 0.4	0.07
- inflammatory infiltrate	0.6 ± 0.5	1.3 ± 0.8	0.05
Fibrosis			0.95
- low grade	12/14 (86%)	6/7 (86%)
- medium grade	0/14 (0%)	1/7 (14%)
- high grade	2/14 (14%)	0/7 (0%)
Vascularisation			0.16
- <10	11/14 (79%)	3/7 (43%)
- >10	3/14 (21%)	4/7 (57%)
Acute Inflammation (CD15)	2/14 (14%)	5/7 (71%)	<0.01
Data are mean ± SD or n/N (%). p-values calculated using Wilcoxon rank sum test for numeric and ordinal values or Fisher’s exact test for categorical values. #One patient had two biopsies (wrist, knee). ##Krenn synovitis score could be only assessed in 6 samples. CD15 positivity includes samples with 'some neutrophils'.
