## Supplemental Tables S1-S6 for "Synovitis in systemic sclerosis is an interferon-driven stromal condition distinct from rheumatoid arthritis": Table_S2_Patient_cohort_scRNA-seq.xlsx

### Sheet: Table S2.1 Cohort (scRNA-seq)
Table S2.1: Cohort characteristics (scRNA-seq subset)
Characteristic	SSc (n=6)	RA (n=5)	NIC (n=6)
Male sex	3 (50%)	1 (20%)	5 (83%)
Age (yrs)	61.5 [58.0–67.2]	56.0 [54.0–59.0]	38.0 [29.0–50.8]
Disease duration (yrs)	2.2 [0.7–4.4]	6.5 [5.0–7.5]
Antibodies	ACA (n=2), RNA pol III (n=2), SLC70 (n=1), anti-Ku (n=1)	Rheumatoid factor (100%), anti-CCP (100%)
SSc form	limited (n=6), diffuse (n=0)
mRSS	0.0 [0.0–1.5]
Digital ulcers (no/active/past)	6/0/0
Lung fibrosis on HRCT	3 (50%)
Extensive lung fibrosis	0 (0%)
Pulmonary arterial hypertension	1 (17%)
CRP elevation (>5 mg/L)	2 (33%)	5 (100%)
DAS28 ESR	4.0 [3.7–5.4]	5.3 [4.9–5.6] (n=4)#
DAS28 CRP	3.8 [3.4–4.7]	5.1 [5.0–5.2] (n=4)#
Refractory disease	0 (0%)	0 (0%)
Current treatment	cDMARD (n=1) (LEF) cDMARD (n=1) (MPA) cDMARD (n=1) (MTX) naive (n=3) (naive) Steroids (intraarticular and oral) n=0	bDMARD (n=2) (JAKi) bDMARD (n=1) (TNFi) cDMARD (n=1) (MTX) no (n=1) Steroids (intraarticular and oral) n=0
Calcinosis	0 (0%)	NA
Data are median [interquartile range] or n/N (%). ACA: anti-centromere antibodies, ANA: anti-nuclear antibodies. CRP: C reactive protein, DAS28: Disease Activity Score 28-joint count. cDMARD: conventional disease-modifying antirheumatic drug, bDMARD: biological conventional disease-modifying antirheumatic drug, IL6i: IL-6 inhibitor, LEF: leflunomide, HCQ: hydroxychloroquine, MPA: mycophenolate, M…

### Sheet: Table S2.2 Histo (scRNA-seq)
Table S2.2: Pathohistological asessement (scRNA-seq subset)
Characteristic	SSc (n=6)	RA (n=6)#	p-value
Localisation	wrist (4), MCP (1), knee (1)	knee (3), wrist (3)
Pathotype			0.31
- lymphoid	0/6 (0%)	2/6 (33%)
- myeloid	0/6 (0%)	1/6 (17%)
- pauci-immune	5/6 (83%)	3/6 (50%)
- inconclusive	1/6 (17%)	0/6 (0%)
Krenn synovitis score	1.7 ± 1.0	4.2 ± 1.1	0.01
- lining layer	0.8 ± 0.4	1.6 ± 0.5	0.04
- stroma	0.5 ± 0.5	1.2 ± 0.4	0.07
- inflammatory infiltrate	0.3 ± 0.5	1.4 ± 0.9	0.03
Fibrosis			0.46
- low grade	4/6 (67%)	5/6 (83%)
- medium grade	0/6 (0%)	1/6 (17%)
- high grade	2/6 (33%)	0/6 (0%)
Vascularisation			0.55
- <10	5/6 (83%)	3/6 (50%)
- >10	1/6 (17%)	3/6 (50%)
Acute Inflammation (CD15)	1/6 (17%)	5/6 (83%)	0.08
Data are mean ± SD or n/N (%). p-values calculated using Wilcoxon rank sum test for numeric and ordinal values or Fisher’s exact test for categorical values. #One patient had two biopsies (wrist, knee). ##Krenn synovitis score could be only assessed in 6 samples. CD15 positivity includes samples with 'some neutrophils'.
