## Supplemental Tables S1-S6 for "Synovitis in systemic sclerosis is an interferon-driven stromal condition distinct from rheumatoid arthritis": Table_S3_Serum_cohort_IFNa2a.xlsx

### Sheet: IFN-a2a cohort (total)
Table S3.1: Characteristics of IFN-α2a serum level cohort
Characteristic	SSc (n = 132)
Swollen joints, n (%)	13 (9.8%)
Tender joints, n (%)	27 (20.5%)
CRP (mg/L), median [IQR]	2.5 [1.1–5.1]
IFN-α2a (fg/mL), median [IQR]	9.3 [6.0–16.7]

### Sheet: IFN-a2a cohort (JI)
Table S3.2: Characteristics of IFN-α2a serum level cohort (grouped by joint involvement)
Characteristic	No joint involvement (n = 101)	Swollen joints¹ (n = 13)	Tender joints only (n = 18)
Swollen joints, n (%)	0 (0.0%)	13 (100.0%)	0 (0.0%)
Tender joints, n (%)	0 (0.0%)	9 (69.2%)	18 (100.0%)
CRP (mg/L), median [IQR]	2.4 [1.0–5.1]	3.8 [1.8–5.6]	1.6 [1.0–4.0]
IFN-α2a (fg/mL), median [IQR]	8.8 [6.2–14.8]	14.2 [11.1–41.2]	9.3 [5.1–17.5]
¹ Swollen joints: includes patients with both swollen and tender joints.
