## Supplemental Tables S1-S6 for "Synovitis in systemic sclerosis is an interferon-driven stromal condition distinct from rheumatoid arthritis": Table_S4_Serum_cohort_ISRE.xlsx

### Sheet: Serum cohort (total)
Table S4: Characteristics of serum cohort for ISRE-reporter assay
Characteristic	SSc (n = 38)	Healthy controls (n = 4)
Male sex, n (%)	9 (23.7%)	1 (25.0%)
Active disease, n (%)	28 (73.7%)
Age (yrs), median [IQR]	54.0 [49.0–59.8]	47.5 [47.0–48.2]
Disease duration (yrs), median [IQR]	2.0 [1.0–3.0]
SSc cutaneous form	limited (n = 23, 60.5%), diffuse (n = 6, 15.8%), missing (n = 9, 23.7%)
mRSS, median [range]	0.0 [0.0–28.0]
CRP elevation (>5 mg/L), n (%)	6 (16.2%)
DAS28 CRP, median [IQR]	2.1 [1.2–4.2]
Joint involvement, n (%)	18 (47.4%)

### Sheet: Serum cohort (SSc, active)
Table: Characteristics of serum cohort for ISRE-reporter assay (grouped by active disease, n = 38)
Characteristic	SSc active (n = 28)	SSc non-active (n = 10)
Male sex, n (%)	8 (28.6%)	1 (10.0%)
Active disease, n (%)	28 (100.0%)	0 (0.0%)
Age (yrs), median [IQR]	53.5 [49.0–59.5]	54.5 [50.0–59.8]
Disease duration (yrs), median [IQR]	1.0 [1.0–3.0]	2.5 [1.2–3.0]
SSc cutaneous form	limited (n = 18, 64.3%), diffuse (n = 5, 17.9%), missing (n = 5, 17.9%)	limited (n = 5, 50.0%), diffuse (n = 1, 10.0%), missing (n = 4, 40.0%)
mRSS, median [range]	0.0 [0.0–28.0]	0.0 [0.0–11.0]
CRP elevation (>5 mg/L), n (%)	6 (22.2%)	0 (0.0%)
DAS28 CRP, median [IQR]	3.8 [2.1–4.7]	1.1 [1.1–1.5]
Joint involvement, n (%)	18 (64.3%)	0 (0.0%)

### Sheet: Serum cohort (SSc, JI)
Table: Characteristics of serum cohort for ISRE-reporter assay (grouped by joint involvement, n = 38)
Characteristic	Joint involvement (n = 18)	No joint involvement (n = 20)
Male sex, n (%)	4 (22.2%)	5 (25.0%)
Active disease, n (%)	18 (100.0%)	10 (50.0%)
Age (yrs), median [IQR]	54.5 [50.2–59.0]	52.5 [48.8–60.5]
Disease duration (yrs), median [IQR]	1.5 [1.0–3.0]	2.0 [1.0–3.2]
SSc cutaneous form	limited (n = 11, 61.1%), diffuse (n = 3, 16.7%), missing (n = 4, 22.2%)	limited (n = 12, 60.0%), diffuse (n = 3, 15.0%), missing (n = 5, 25.0%)
mRSS, median [range]	0.0 [0.0–16.0]	0.0 [0.0–28.0]
CRP elevation (>5 mg/L), n (%)	4 (23.5%)	2 (10.0%)
DAS28 CRP, median [IQR]	4.2 [3.4–5.2]	1.2 [1.1–1.7]
Joint involvement, n (%)	18 (100.0%)	0 (0.0%)
