## Supplemental Tables S1-S6 for "Synovitis in systemic sclerosis is an interferon-driven stromal condition distinct from rheumatoid arthritis": Table_S5_Xenium_addon_panel.csv

Gene	Ensembl ID	Probesets
MMP1	ENSG00000196611	3
CD55	ENSG00000196352	3
HBEGF	ENSG00000113070	4
POSTN	ENSG00000133110	6
COMP	ENSG00000105664	6
CXCL12	ENSG00000107562	4
FOSB	ENSG00000125740	4
IL6	ENSG00000136244	8
CXCL14	ENSG00000145824	8
CD74	ENSG00000019582	7
DKK3	ENSG00000050165	8
MERTK	ENSG00000153208	8
TIMD4	ENSG00000145850	8
SPP1	ENSG00000118785	8
EREG	ENSG00000124882	8
S100B	ENSG00000160307	8
LST1	ENSG00000204482	5
IFNA1	ENSG00000197919	8
IFNA2	ENSG00000188379	8
IFNB1	ENSG00000171855	8
IFNG	ENSG00000111537	8
IRF1	ENSG00000125347	8
IRF2	ENSG00000168310	8
IFI44L	ENSG00000137959	8
STAT1	ENSG00000115415	8
STAT2	ENSG00000170581	8
IFI27	ENSG00000165949	3
MX1	ENSG00000157601	8
IFI6	ENSG00000126709	8
IFNAR1	ENSG00000142166	8
IFNAR2	ENSG00000159110	8
IFNGR1	ENSG00000027697	8
C3	ENSG00000125730	8
SERPING1	ENSG00000149131	7
CFH	ENSG00000000971	8
CFI	ENSG00000205403	8
CCN2	ENSG00000118523	6
CTHRC1	ENSG00000164932	8
FNDC1	ENSG00000164694	8
ITGA11	ENSG00000137809	8
TAGLN	ENSG00000149591	8
HIF1A	ENSG00000100644	8
IL1B	ENSG00000125538	8
TNF	ENSG00000232810	8
TPSAB1	ENSG00000172236	7
SLC3A2	ENSG00000168003	8
LIFR	ENSG00000113594	8
JUN	ENSG00000177606	4
JUNB	ENSG00000171223	4
JUND	ENSG00000130522	8
SFRP1	ENSG00000104332	8
TGFBR1	ENSG00000106799	8
TGFBR3	ENSG00000069702	8
TGFB1	ENSG00000105329	8
TGFB2	ENSG00000092969	8
TGFBI	ENSG00000120708	8
CLIC5	ENSG00000112782	3
CCL2	ENSG00000108691	8
TRIM69	ENSG00000185880	8
COL12A1	ENSG00000111799	8
APOD	ENSG00000189058	8
APOE	ENSG00000130203	4
SEMA4A	ENSG00000196189	8
OAS1	ENSG00000089127	8
IFIT3	ENSG00000119917	8
ISG15	ENSG00000187608	6
CFP	ENSG00000126759	8
CD46	ENSG00000117335	8
SEMA3A	ENSG00000075213	3
PTGFR	ENSG00000122420	8
CALM1	ENSG00000198668	5
MMP2	ENSG00000087245	6
ADAM10	ENSG00000137845	8
COL6A1	ENSG00000142156	6
STAT3	ENSG00000168610	8
NOTCH3	ENSG00000074181	8
TGFB3	ENSG00000119699	8
CILP	ENSG00000138615	8
PDE4C	ENSG00000105650	8
PRELP	ENSG00000188783	8
IFNGR2	ENSG00000159128	8
GSN	ENSG00000148180	5
ZFP36L1	ENSG00000185650	8
CDH11	ENSG00000140937	8
C1S	ENSG00000182326	5
SLC46A1	ENSG00000076351	8
CHI3L1	ENSG00000133048	8
PGRMC2	ENSG00000164040	8
IER3	ENSG00000137331	7
SOCS3	ENSG00000184557	8
IGFBP6	ENSG00000167779	7
TNXB	ENSG00000168477	4
PTPRG	ENSG00000144724	3
SELENOP	ENSG00000250722	8
FNDC3A	ENSG00000102531	8
RALA	ENSG00000006451	8
GBP1	ENSG00000117228	8
NFKB1	ENSG00000109320	8
SERPINE1	ENSG00000106366	8
C1QBP	ENSG00000108561	8
