## Supplemental Tables S1-S6 for "Synovitis in systemic sclerosis is an interferon-driven stromal condition distinct from rheumatoid arthritis": Table_S6_COMET_antibody_cycles.xlsx

### Sheet: COMET antibodies and cycles
Cycle	Ab	Host	Clone	Manufacturer	Cat. no.	Channel	Incubation [min]	Elution [min]	Dilution
1	CD31	ms	JC70A	Invitrogen	MA5-13188	TRITC	8	2	1:100
	SPP1	rb	polyclonal	abcam	ab8448	Cy5	8	2	1:3000
2	IFI27	rb	poylclonal	Bioss	bs-15549R	TRITC	8	2	1:100
	IFNG	ms	LLO6Z	SantaCruz	sc-74108	Cy5	8	2	1:100
3	NFkB	ms	F-6	SantaCruz	sc-8008	TRITC	4	2	1:250
	CFH	rb	EPR26491-30	abcam	ab315879	Cy5	8	2	1:100
4	CD74	rb	JF40-10	Invitrogen	MA532529	TRITC	8	2	1:200
	CD1c	ms	OTI2F4	abcam	ab156708	Cy5	8	2	1:100
5	pSTAT2	rb	polyclonal	Invitrogen	PA5-104922	Cy5	4	2	1:100
6	pSTAT1	rb	58D6	CellSignaling	9167	Cy5	8	2	1:100
7	HBEGF	ms	H-1	SantaCruz	sc-365182	TRITC	4	2	1:250
	IRF1	rb	D5E4	Cell Signaling	8478	Cy5	4	2	1:100
8	FOSB	ms	83B1138	abcam	ab11959	TRITC	4	2	1:250
	MX1	rb	polyclonal	abcam	ab95926	Cy5	4	2	1:100
9	CLEC10A	rb	polyclonal	abcam	ab197346	Cy5	4	2	1:100
10	CD163	ms	10D6	Leica	NCL-LCD163	TRITC	4	2	1:200
	CXCL14	rb	polyclonal	Invitrogen	PA5-106402	Cy5	4	2	1:250
11	CD20	ms	SPYRE	Lunaphore	MR10050	TRITC	8	2	1:150
	CD56	rb	SPYRE	Lunaphore	MR10060	Cy5	8	2	1:200
12	MERTK	rb	Y323	abcam	ab52968	TRITC	4	2	1:500
	POSTN	ms	F-10	SantaCruz	sc-398631	Cy5	4	2	1:150
13	S100A12	rb	polyclonal	abcam	ab196740	Cy5	4	2	1:1000
14	CD45	rb	D9M8I	CellSignaling	13917	Cy5	4	2	1:250
15	CD68	ms	KP1	Dako	M0841	TRITC	8	2	1:250
	CD3	rt	CD3-12	abcam	ab11089	Cy5	8	2	1:500
	CD55	rb	EPR6689	abcam	ab133684	Cy7	8	2	1:500
16	VIM	ms	Clone V9	Dako	GA630	TRITC	4	2	1:10000
	CD4	rb	EPR6855	abcam	ab133616	Cy5	4	2	1:200
17	aSMA	ms	1A4	Sigma	A2547	TRITC	4	4	1:12000
	COMP	rt	HC484D1	BioRad	MCA1455G	Cy5	4	4	1:2500
	CD8a	rb	polyclonal	abcam	ab4055	Cy7	4	4	1:500
18	S100A4	ms	6B12	CallunaPharma	patented	TRITC	4	4	1:750
	MFAP5	rb	polyclonal	invitrogen	PA5-52706	Cy5	4	4	1:3000
